# Construction of whole cell bacterial biosensors as an alternative environmental monitoring technology to detect naphthenic acids in oil sands process-affected water

**DOI:** 10.1101/2024.04.05.588297

**Authors:** Tyson Bookout, Steve Shideler, Evan Cooper, Kira Goff, John V Headley, Lisa M Gieg, Shawn Lewenza

## Abstract

After extraction of bitumen from oil sands deposits, the oil sand process-affected water (OSPW) is stored in tailings ponds. Naphthenic acids in tailings ponds have been identified as the primary contributor to toxicity to aquatic life. As an alternative to other analytical methods, here we identify bacterial genes induced after growth in naphthenic acids and use synthetic biology approaches to construct a panel of candidate biosensors for NA detection in water. The main promoters of interest were the *atuAR* promoters from a naphthenic acid degradation operon and upstream TetR regulator, the *marR* operon which includes a MarR regulator and downstream naphthenic acid resistance genes, and a hypothetical gene with a possible role in fatty acid biology. Promoters were printed and cloned as transcriptional *lux* reporter plasmids that were introduced into a tailings pond-derived *Pseudomonas* species. All candidate biosensor strains were tested for transcriptional responses to naphthenic acid mixtures and individual compounds. The three priority promoters respond in a dose-dependent manner, which allows semi-quantitative measurements, to simple, acyclic and complex NA mixtures, and each promoter has unique NA specificities. The limits of NA detection from the various NA mixtures ranged between 1.5 - 15 mg/L. The *atuA* and *marR* promoters also detected NA in small volumes of OSPW samples and were induced by extracts of the panel of OSPW samples. While biosensors have been constructed for other hydrocarbons, here we describe a biosensor approach that could be employed in environmental monitoring of naphthenic acids in oil sands mining wastewater.
