## Supplemental Tables for "Construction of whole cell bacterial biosensors as an alternative environmental monitoring technology to detect naphthenic acids in oil sands process-affected water": Supplementary Table 1.xlsx

### Sheet: Table S1a
Table S1a. Components of the custom 9x naphthenic acid mixture (10 mg/ml).
Naphthenic Acid Compound	Abbrev.	Final Concentration
Hexanoic acid	HA	1.11 mg/ml
Decanoic acid	DA	1.11 mg/ml
Cyclopentane carboxylic acid	CPCA	1.11 mg/ml
Cyclohexane pentanoic acid	CHPA	1.11 mg/ml
Cyclohexane acetic acid	CHAA	1.11 mg/ml
3-Phenylpropionic acid	PPA	1.11 mg/ml
4-Dimethylphenylacetic acid	DMPAA	1.11 mg/ml
1-Adamantanecarboxylic acid	ACA	1.11 mg/ml
5,6,7,8-Tetrahydro-2-naphthoic acid	THNA	1.11 mg/ml

### Sheet: Table S1b
Table S1b. Stock solutions of compounds used in biosensor assays.
Compound	Additive	Stock Concentration
Cyclopentane carboxylic acid	DMSO	20 mg/ml
Cyclohexane pentanoic acid	DMSO	20 mg/ml
Cyclohexane acetic acid	DMSO	20 mg/ml
3-Phenylpropionic acid	DMSO	3 mg/ml
4-Dimethylphenylacetic acid	DMSO	3 mg/ml
1-Adamantanecarboxylic acid	DMSO	3 mg/ml
5,6,7,8-Tetrahydro-2-naphthoic acid	DMSO	3 mg/ml
Fusaric acid	DMSO	10 mg/ml
Cyclohexyl succinic acid	DMSO	10 mg/ml
Hexanoic acid	DMSO	20 mg/ml
Citronellate	DMSO	20 mg/ml
Decanoic acid	DMSO	20 mg/ml
Dodecanoic acid	PEG and EtOH	10 mg/ml
Pentadecanoic acid	PEG and EtOH	10 mg/ml
Stearic acid	PEG and EtOH	10 mg/ml
Oleic acid	PEG and EtOH	10 mg/ml
Arachidic acid	PEG and EtOH	10 mg/ml
Hexane	PEG and EtOH	10 mg/ml
Octane	PEG and EtOH	10 mg/ml
Decane	PEG and EtOH	10 mg/ml
Dodecane	PEG and EtOH	10 mg/ml
Octadecane	PEG and EtOH	10 mg/ml
Benzene	PEG and EtOH	10 mg/ml
Toluene	PEG and EtOH	10 mg/ml
Ethylbenzene	PEG and EtOH	10 mg/ml
Xylene	PEG and EtOH	10 mg/ml
Citronellol	PEG and EtOH	10 mg/ml
Geraniol	PEG and EtOH	10 mg/ml
Naphthenic Acid Mixtures
Acyclic NA mix (SIGMA)		DMSO
Acyclic NA mix (Acros)		DMSO
Custom NA mix		DMSO
OSPW		DMSO

### Sheet: Table S1c
Table S1c. NAFC concentrations (mg/L) in OSPW water samples and extracts.
Sample ID	[NAFC] water	[NAFC] extracts
1906	3.2	324
1907	2.9	288
1908	3.8	378
1909	4	405
1910	3.3	327
1911	3.4	343
1912	3.2	316
1913	40.8	4077
1914	11.7	1169
1915	4	405
1916	3.2	321
1917	2.6	256
1918	4.2	417
1919	38.6	3856
1920	3.5	347
1921	24.3	2429
1922	0.6	64
1923	0.7	67
1924	0.4	41
1925	48.3	4829
1926	39.4	3938
1927	60.8	6075
1928	36.9	3692
1929	42.4	4243
