## Supplemental Tables for "Construction of whole cell bacterial biosensors as an alternative environmental monitoring technology to detect naphthenic acids in oil sands process-affected water": Supplementary Table 2.xlsx

### Sheet: Table S2
Supplementary Table 2. Biosensor designs and DNA sequences of synthetic promoters and cloned as transcriptional luxCDABE fusions.
Locus_Tag	Synthesis Name	Gene Annotation	Length No Linkers	Synthetic Promoter Sequence 5'-3'
IH404_21810	9xNA_1	Magnesium and cobalt transport protein CorA	166	ACAAGCTCGACACTTGAGTCGAATCTCCCAAAAAACGCGCCACCTTCGGGTGGCGCGTTTTTTTATGCGCGACACCCAACCGTCACATAACCGTCATCCCACCTTGCAATGATTCGCGCCTGAGTGCCTGTGAAACTTCCTACAGGCCCTTTCTCTGCGAGCCGCC
IH404_13000	9xNA_10	FIG00957600: hypothetical protein	166	GCGTCAATAAGCCACAGGCCCCGCAGTGCGGGGCCTGAGCCTTTGTATTAATTCGGTTGATAGCGGCTACTGTTTCAAAGCATTTCTAAGGTTCAAGCCTCGGGCGTAAGTTTGGTTCCAAGGCCTCCACCGGCCACCCAACCAAACGAACACAAGGGTTACCGCC
IH404_17720	9xNA_11	Acetoacetyl-CoA synthetase	166	GGACGGGTAACTCATGGACAGGCACCTTAATGTGAGCTTTGTTGTTGTGTGGGTCGGGCGCAGGAGGAGGGCGCTCACCTTTACGTTAACGTAAGCTTGCGTTGCGGCGCTGTCAATCGTAGTTTACGTTTACGTCAACCTACAAAAAAGACAACAAGGGGTCGTT
IH404_00740	9xNA_12	Phosphatidate cytidylyltransferase	166	GGTACACCGCAATCGGGGGCAAGCCCCCTCCCACATTTGTTTTGCTGTGCTCTCTGGATTGTGACTAACCCCCTATAAACACGAGCCATCACTGGTGTCGGCTGCGATTAATCGGCACACTCCGAAACAGCTTTTCGCGGGTTCACGGACAAGGAAGCGCCACCCC
IH404_21755	9xNA_14	MBL fold metallo-hydrolase	165	TGGCGTCGCGTTTACGCTCGGTGAGGCGCTTGGGGGCAGTCATGGATGGCATTCGACTCAATCAGGAAATTACACTCAGCAGTTTACTTGCTCCGGATTTTGTTGCAATCTAGAAACTACACTGTGCAGTGTAATTCTTCTTCGTACTGTAGGAGTCACTCGGTA
IH404_12850	9xNA_15	SOS-response repressor and protease LexA	142	ATCGGCTCG CTTCGCATCGTGGTTACGGGGTGTGCGGAAGCTATAAAGTTGTGTAGATATTTATGCGGTGATGACCAGGCAGTTGGTCGCCGACTGACGGTTATTGTCA GAAATTTCCCACAGGAGTACAAATGTACTCC
IH404_18050	9xNA_2	Copper resistance protein	166	AGGATTTTCTCGACGTTGACCCGACGGATTCCGATCTTGTGATTGCCCATAAGGGCTCCCTGACAACAACACGGGTTAAAGACTACCACCAGCTCTAGATCGGGGCGACAGGCCAAGCCGAAACTTCGTACACTGCCCGCTCCTACCCATTGATTGGTATTGAACA
IH404_03680	9xNA_3	FIG00963947: hypothetical protein	166	CACCCCGGTGCAAAACCGCGTGCTTGAGAGGCTCGATCTAGAGCCTTTGCAGGGAACAATCAATTCTGTTGATTATTACCATTGTGTTTATGAACTTTTATATCGACTTATCAAGAGTAGCATTAGCCCTGTACCCACTTTATCGCCCTCCCAAGGAGCAACCATC
IH404_19800	9xNA_4	FIG00953060: hypothetical protein	166	CGATCTGCCCTGATTTGACGGGCAAAATGTGATCGAAATGTGGGAGGGGGCTTGCTCCCTCCCACATTTGGTTAGATGTACTGCCAAACTGACTTGTATCACCTGCACTTCCTGCAATCGCGCCTAGACTTGTCAAAACTTCCACTGCGACAAGGCTATTGCTCCC
IH404_22720	9xNA_5	Dicarboxylate MFS transporter	214	TCCTGCTTATGTAGCGATTGCAAGGACGTCTTCGCGAGCAGCCATAAGCGGATTTCCGCTCATCCCCCAAAAATCATCGGCAACTTTCCGCTCAAAAAAACCTCGCGACCCTTCTATTCCGGGCCTTCATCCACTTGGCACAGCTTCTGCTATAGCCCAAGCCAGGCAGTGCTCAAGCACGCTCCATAAAAACAACTAGATGAAGGATCCTTCA
IH404_06465	9xNA_6	4-hydroxybenzoate transporter	120	GGAAGGGCGAGAATCCGAGAGATGAATGGGCGTCTTTATAGCTTGACGGTCGATAGTGATCAAATTACGTTATGCGTAACTGGATTACGATAAAAACAACTTCTGTACAGAGGAAGATCC
IH404_07575	9xNA_7	Transcriptional regulator - TetR family	166	CTTCATGGCCGCAGGCGGCCAATAAAAAGACCAGGCTGACAGGCAAAGCAAGGGGCAGGAACGCGCTGCGCATGCTGAAGGACCTTTCGCAAATGAAGCTTGGAATAATTATACTGGCCGGTATGTTATTAATACCAAACTCGCCAGTCCAGTATTAAAGGTGAAA
IH404_05955	9xNA_8	Medium-chain-fatty-acid-CoA ligase	215	AGCGGTGGATCAGCCAGCAAATACAGTGGCTGATGCCCAGCAATCGGG AGCAAGCCCCCTCCCACAGTGGTCTTCCATAAGCCGCAGATACTGGCGCAAAGCTAGCATTTGCTGAGTTCCGCAAATCATTCCTTTGGCTGATTTGGTT GAAACATAAGCCCTCTACAGTGCAGGTCTTCAAGCCAAGACCGTGCAGTCATTAAAGGGATTCGT
IH404_25955	9xNA_9	Acyl-CoA dehydrogenase	166	GCACGCAAAGCGCTGTGGGTTGAGTCAGCGCGCTGTATTTACTGTGACTTAAAAATACCAGATAGTCACAAGCAGACCCTATGTGTCTGAAAAGTTGTTCGGGTACACTCGTGGTCTGTAAAACCGATCCTATCGAATCACTTTTCATGTTCCCACGAGGTTTGCC
IH404_13235	ECNA_1	PLP-dependent aminotransferase family protein	166	AAATCACCACGCCGATAAAACCGTTGATCCAACCCTGAGTGCTGACATCCAGGGTGCCGAAGCGGGCGATGCGTTCCATGACGGTATGTCCGAAAGTGGGGTTGCGTGCGGCTCATCCTAGGGCTGAAGATTAGGACAATCAAAAAATTGTCATGGATACATCCCG
IH404_15675	ECNA_10	Undecaprenyl-diphosphatase	166	GCTTCGAGATTTCCGGCGTGTCTGATAGGCTTTCGGCCCGGAATCGAAAAACCTGAGTACTGCCTGATTTTTCACGGAATTTTTGCAGACCGGCGTTGAGAATCAACCGCGGGCGCTTGAGTGCGCTCGTCGTCAGTGAACTTTAAAAAAACTTAAGAGGCATGCC
IH404_20295	ECNA_11	FIG00960278: hypothetical protein	166	GTAACTATTCAAGGGTTATATCGCCGGCGTTTTTTGATTCAACACGCGTTAAACATGTTACTGCCAGGACAAACCCAGGGGCTTTTCAAATCTGTCCCGGCTCGCCACACTGCGCCACCGTCAATGCAACTCTGTAGGGCCGATGAAAGGAATTCTGCTTTTCGCC
IH404_14720	ECNA_12	Probable acyl-CoA dehydrogenase	166	TCGGTGGGATCAATGATCGGCGTACCCGCCGGTAGCAGGATTGGCCAAACCAGTCAGCCAAGTTGAAGGCTTTGACCATTGCCCCTGCAGCGCTCTGGAGCGACTATTTCAGCCGATTTATCCAGTTAAAAAGTCCTGAAAATAAAAATACAGAAGGATTGAAACG
IH404_24395	ECNA_13	Polymyxin resistance; undecaprenyl phosphate-alpha-L-Ara4N transferase	163	TGACCGCACAAGGCAAAGCAGCAGTGCCCAGCTTGAAAATGCCCTGACGCGCCCGAGAAAAACCCCACGGCCGTTCACCAAAGGTTAAGAATCGCGCTCGTATACTCCCTGACTACCCATGACCGGTCGCCCGATCGGTCTCATGCCCCGGTAGCCAGATTCC
IH404_19875	ECNA_14	3-hydroxy-3isohexenylglutaryl-CoA:acetate lyase, atuA	166	TGTGCTCATCCATGCTGCTCTCCTTCACTTGTGCTGACATCTTGGGCGGCAATTTAGGCCGTGGCCGCCACCCAAGCAAGCGCTTGGGTAAAACTTGTGCGCACAGTTTACAAACCAAGCGCTTGCTTGGTAGTCTCGACACCAGCCCCTGGAGGACGGATTTCTC
IH404_10545	ECNA_15	Quaternary ammonium compound-resistance protein SugE	166	TTCCGCCGCATGAGCGAAAAGGAAGACCGTCGCGCCCTGGAAACCGCCCCGTAAGCTTGATCGCCTGAGCCGTTTTCGGCACTCTAGCAAGCTTCGCGAGGACGACCTCGCGACGCTATCAGGCGCTAACCAGGGGACGACCCCACTTTGTAGAAGCGAGGTCATC
IH404_11000	ECNA_2	Cytosine permease	166	AGACGCTGTTCGACTGAGCCAGTTTGGCTCACCGCTGCACTGCTTCTGCACCGGATTGGGCTGGGGTAACTTGAAGGGGCTTGCTTGCGCTAGCTGATATCTACCCGCCTCTGCGTTGGCACGCACGATGCAAACGAGCTGCGTCACCACTCAGGGAGCAGCCCCC
IH404_12170	ECNA_3	Biotin synthase related domain containing protein	165	AGATTGCGGCATCGTTGTATGCCAACGATCGAAACCGTGACAAGGGCCGTTCGGTGCAGGACCTGCTCCTGGCCACTGCCAGCTGACCTGCCCCTCCTACAGACGGCACTTGTGACAACGTGCGGCTATTGGTACTGTACAAAAAACCAGTATCGGTAGCCCGCC
IH404_13065	ECNA_4	Transcriptional regulator2C GntR family	166	AGTTCTAGGACAACGCCCATCCAATGTGGGAGCTGGCTTGCCTGCGATAGCGGTGAGTCAGCGTCAAATGTAGTGCCTGACACTCAGTCATCGCAGGCAAGCCAGCTCCCACATTGGCCCTTTGCCAGACTGAATACTGTATGAGCAACATCAAGGAGCCTTCGAC
IH404_08160	ECNA_5	Transcriptional regulator2C LysR family	166	CCAACTCTGCCTTGACCGCTGAACCTATGGTGCCGCTGGCACCAATCAATAGGATTTTCATCGTGCTGTTCCTCCAGGGGGTTAACTGAAGGTCCAGTCTAGTGTGGCTTTTCAGGCGAATAAACGCGCTAATAGGCAACCTTTGGTTTTCAAATGGAAACAATCC
IH404_10425	ECNA_6	hypothetical protein	138	GTTCTACCCCTTTAGGGTTAGGGATTTGCAGGCCAGGGCTAAGTACTTGTAGGTATTTACTATTCGACAACGCCCGGTATATTCACCCCGAGCTTACGAT AGCCATGAAGGCGCTTCGGGTAACAGGGATAGTCAT
IH404_18430	ECNA_7	FIG074102: hypothetical protein	166	CTATGACCTGGTCAGCTCGATCCGCCGCCCGACCATCATCGGCAAGGACGCAATTCGCCCTCTGCTGCTGACGGCGGGCAAATCCTGGCACCAATTGTCCGGCTACTGGAACGGGCGTCGCTAACCCCTACAAAAAATAATGTTGTATTTATCAGGAGCAATTGCC
IH404_15830	ECNA_8	FIG00957990: hypothetical protein	166	GAACTCGGCTTGCAGGGTTTGCCACACTTGTTGCCACCAGACGTCCATGGATGCGCTCCTTTTATTATGAGTAAAGAATAGACCGCACAGACCGCCAGTCAGTTGCCCGGAACCCGTGCGCATGGCAGTCGCCTAACGCTGCACAGTTCACAAAACGGAGATCGTC
IH404_12910	SIGNA_1	Cyclohexanone monooxygenase	165	AACAAGGTCCTAGCGTAGGCGAAATTTTCAGGTAGATTATTTAAAATCTTTTTTAAAATAATTAATTCAATTTTCCTTTGCAATGGTGTTCTATCTAAAAGACAAAACAAAAAGAGGAGCACATCCGATGCCCACCCGCTTTCTATCTATCGATGAGGCACGCCC
IH404_21035	SIGNA_10	2-methylcitrate synthase	165	CGTCGCGACGGCACCCAACAGAACGTGATCGACACCATGCAAACGCGCATGGAGCTCTACGATCGCATCGACTACCACACCTTCGAGCAGAAGCTCGACGCGCTGTTTGCCGCGAAAAAATAATGCGGTGCGCCTCCCTAATAAATTCAAGATTGGAGAACGAAC
IH404_17590	SIGNA_12	Permease of the drug/metabolite transporter (DMT) superfamily	166	GCATGGCGCAGGCGACGAACGTTCTGGCTGACATGCTGCAGGACCGAAGCCCGTTGCGGATTTTCTTTGTGCACTATATTGCTCAATAGGTGGGTGTGCGCAGTATACTGCCCAGCGTGCGGCGCATTGTGCGGTCCGTGCCTTCCCCTTGCAAGACCGAGCCGCC
IH404_21045	SIGNA_13	GntR family transcriptional regulator	165	GCATTCTAACATGATGCTTTTTTGGCGCCAGCGCTGGCAGGCGGCCATGCCTTGGATGGGTTATTCAGGCGTATTAGACGATTGTCGACAATGTGTATTTATTCTTTGACTGTTAAGGGGTAGTTAGCTAGTTTTTGCGGCATTGCTTTTAAAGGTGTCGACAAT
IH404_19135	SIGNA_14	Succinate-semialdehyde dehydrogenase	165	GCGGCGCTGATGCTGCCTTGTTCGGCAACGGCCTTGAAGATTTCCAGCTGCACCAGATCCAAGTCATTCTCCATTCATGAACGTATTGCTTAATATTATTCAGTTTCCAGAAAAGATACAGCCCCGTACGCTGGCCATCATTCACTCTTTCAGCCGGACGGTGCC
IH404_18550	SIGNA_15	Putative exported protein precursor	165	GCTCAGCGATTACCTGCTGCTCAAGCCCCATGAACGCAAAACCCTGACCGCGCTCGACGCTGTGCCCAAGGGCGCCACTCTCCACTTCACCGAAATCACCGATATCGGTTTGCAAGCCCGTCATAGCACGGCGCTCAACTGATAAATCACGGGGTATTTGAACCG
IH404_16165	SIGNA_16	Histone acetyltransferase	166	GGAAAAATCCCCACTCCAGGGCCTTTTGCGCGATTTGATGCAAGCAACCTTCGCAATTTCCGTCAGATATTTGTAGTTAATCTCCTTCATCTACTGCCGACTCCACGCTTACAATCGAGGCTCTCAAAGGGAAACGAATCCCTGGTTGTCGTTATCGAGGAAGGAA
IH404_11365	SIGNA_17	CDP-diacylglycerol--glycerol-3-phosphate 3-phosphatidyltransferase	166	GGCGTCGCGACTTGCTTAAACATTTTGGTGGCTTGCAGGAGCTCTCCCGTGCCAGCATTGACGAAATAGCCAAAGCACCCGGTATCAGTAAAAAGCTCGCTGAATTGATTTATGCCAATCTGCACAGCGAATAGAATGCCTTCTCACCTCGTAGCCAGTTGTGCCG
IH404_08355	SIGNA_18	RND efflux system2C membrane fusion protein CmeA	165	GGCTTGCGGCAGTGCTTTGTCAACATTGCGGCAAGCCTGTCAAGAGTTTACAAACAACCATGAACGTAAGTATATTGCGTAGCAAGCTACTTATCCACTCACGGCTTGTTTTTTACCCTTCCACACTTCTTGTGCGCACTCTGCGCGCCTGACCCGAGGATCTTC
IH404_23675	SIGNA_19	Sulfate permease	166	GGGAGCAAGCCCCCTCCCACATTTGACCGATTTCCAACTTTGGAATGCATTCAAGTGTGGGAGGGGGCTTGCTCCCGATTGGGGCCACTCAGTCCTGGAGGCTAGCCCCACTCGCCGCAATTCCGTACCATTCCCCGCCTTATCCCTCGCAATTCCCCGGTACTCC
IH404_16675	SIGNA_2	Major facilitator superfamily	166	AATGGCGGATTTCCACGGCAGTATTAGCTCAAAGGTAATGAAGTACTTCCTGGTGCCTAACAAAAATGTGATTCGCCAGGGATAAGCTCGCAGTACCTGAACACTAGAGAGCCATTGCGATGCAAGTCAACCGAGATTTCCGTATTGCCTACCAGGTAATTTGCTT
IH404_23035	SIGNA_20	Putative preQ transporter	165	GGTAAATCCGGTGCCTGAACCACCGCTATCGCAGGCAAGCCAGCTCCCACCCTTGATGTGTGAATGCGTTCAAATGTGGGAGCTGGCTTGCCTGCGATGAGGCCCTGCCAGACGACATCCTTGTAATTGTGTACCCTGTGCGGCATTACCCACAGGTCCATCCCC
IH404_08730	SIGNA_21	Metal-dependent hydrolases of the beta-lactamase superfamily	165	CGTTTTCATTGCGTGATCGGCCGGCTTGAAGCGGTGCTTTGGCCCAATGATGGCATTGCCCGACGTTTAGTTGCTCCAGAACGCATCCTCACGCGGTACTTCGCTTGTACAAGCATCTTGGCGCCAGTACCATTACGGCTCTCTTTTTCCGGCAGGAGCGGTTGC
IH404_27030	SIGNA_22	hypothetical protein (maps to the middle of this gene, alternative MET codon)	501	CATCAGCGCGTTGATGTTCAGGTTGAGGTTTTTCAGGGCAATCCAGCCCTTTTTGTAGGTGGTCAAGCCGCCGCTGAGGATCGACACCAGCGCCACCAGTGCGATCACCCAGGTCGGTGCCACACCGGTGAAGTGCAGCACTTCGGCACCCAGAGCGCCCACGCCCGACACTGCCAATGGCCACCAATGCTTCTTGGCCGGCGGCGCGGCAGCGGGGCTGCCTTCCTCGATAGGGTCGGCCTGCATACCGATGGACTTGATCGCCGCAATGATCGGCGCCGTGCTCGGCAGGTCATGGGTGACACCGAGGATGCGGTTGATCAGGTTGAATTCCAGTTGCTGCACGCCGGCGAGCTTGCCCAGTTTGTTCTGGATCAGCGTCTGCTCGGTGGGGCAGTC…
IH404_09140	SIGNA_23	Enoyl-CoA hydratase	306	TGAATATTTGAATATTGACGGGTTGCCTGCCTGTGGTCCGGGTTCTGAAATGACTGGAAAGTCGCGTTTTACCGAGCCTTTGGAGCGATTGACAATTGCCCGGAATTGGATGAAGGTGGCGTACCCAAATCAAACGGGCGTATGAATTGAGCGTTTGTCCTACAGGCAGCTCATACATTACCCCGACTATCGCACTGGCGGGTGTGCCTGGCGGATGGGTTTGAGCATTGATGCGACTGTCAACGTCAAACCAGAGGCCAGCGTCCGGTGTGTACTGTTCAGCTTCCATATCGTGGAGATCAGTTG
IH404_27030	SIGNA_24	Lead, cadmium, zinc and mercury transporting ATPase (maps to middle, alternative start/MET codon)	166	TCACACCCCACACAAGCACGACCACAAGCACGATCATGACCATGCTCATGATCACCCGCACGATCATGGTCACGATCACCCACATGATCACGCCCCGGCAAAACTCACGCCGGTGGATAGCCACGGCCACTCAGGCTCCTGCTGTTCCGGCGCTGCCGGGCCTGCC
IH404_19875	SIGNA_29	Citronellyl-CoA dehydrogenase, atuA	166	TGTGCTCATCCATGCTGCTCTCCTTCACTTGTGCTGACATCTTGGGCGGCAATTTAGGCCGTGGCCGCCACCCAAGCAAGCGCTTGGGTAAAACTTGTGCGCACAGTTTACAAACCAAGCGCTTGCTTGGTAGTCTCGACACCAGCCCCTGGAGGACGGATTTCTC
IH404_04355	SIGNA_3	Heavy metal sensor histidine kinase	165	AATTTTTAACGCCCCGCTTGGGGCGTTTTTTTTGCCTGCGGCGCGGTGCGACCGACGGTCGCAGTTGACCCTAGAGTTACTTCAGCCTTCAGACTTTTCCCACTTTGATAACAGCCGCCATAAGGACATGGGCGCCTTCTCTCCATCATTCAAGAGGTAACCCCC
IH404_23630	SIGNA_30	Alkylphosphonate utilization operon protein PhnA	166	TGTGGGAGCTGGCTTGCCTGCGATGACGGTAGTGAATTCACAATCGCTATCGCAGGCAAGCCAGCTCCCCCATTTAGATCGCATTCACCACTGACCTCCCCGCTCTCGCCGCAAAACCCTATATAATGTGCGACTTTTAGTCATCCCTGAACCTCAAGGAGCTTTA
IH404_16920	SIGNA_31	Multidrug resistance transporter Bcr/CflA family	165	TTGCAGCCATTGAGGAACATCAACAGGACCAGGGGCGTGAGAAGACGCAGGGGGAGAGGGGGCATGACGAACTCCAGGGTGACCATAGGGCAAAAAATTATGGACATAATTTTTCACTCATATTATGGTCGAAATATAAATTAATCCAGCCCCCGGATATTCCCC
IH404_01620	SIGNA_4	MarR Transcriptional regulator, FusC, RND efflux operon	165	AGCAAGCCCCTCCCACATTCGCCCGGCGGTGTGGCCGCTGAATCGCTCCATCCATCGAGAAATTGTTTCAAAACTTGACGAAGACTCGCCCCTCCACCATATTAATAGTTAGCAAACTAACTGTATGCGAACTATCCAGTGTCCCAATCCCTCGAACAACTTCAG
IH404_12915	SIGNA_5	Beta-ketoadipate enol-lactone hydrolase	294	GGGCGTGCCTCATCGATAGATAGAAAGCGGGTGGGCATCGGATGTGCTCCTCTTTTTGTTTTGTCTTTTAGATAGAACACCATTGCAAAGGAAAATTGAATTAATTATTTTAAAAAAGATTTTAAATAATCTACCTGAAAATTTCGCCTACGCTAGGACCTTGTTCCGCATGTGCGATTTGTCCGACGGACGAGCGTGGTATGCAGGGCGCCCAGGTCCAAGGGGTGGACGATGGCTGAGGCCTTGATCAATTCCGGTCGGGTCGCCAGCAGCAGGGAAGCAGAGGACCGAGCT
IH404_19870	SIGNA_6	Acyclic terpenes utilization regulator, atuR	166	CCGTTTTGCTCATGAGAAATCCGTCCTCCAGGGGCTGGTGTCGAGACTACCAAGCAAGCGCTTGGTTTGTAAACTGTGCGCACAAGTTTTACCCAAGCGCTTGCTTGGGTGGCGGCCACGGCCTAAATTGCCGCCCAAGATGTCAGCACAAGTGAAGGAGAGCAGC
IH404_15770	SIGNA_7	Putative NADPH-quinone reductase	166	CGCGCACCAATTGCCACGCCACATCGAGTAATTGGCGCTGGCGATCTTCACGGGACAAGCGCCGACGTGGGGCAGGGGATTCACTGCTTGACATGTTTATATACCAAAAGTAACTTAAGGGGCGTAACTTACTAAACGTAGCTTAATCCTGTCAGGAGTTAAAGTC
IH404_17665	SIGNA_8	MarR Transcriptional regulator	165	CGCGGTAAAAAATGTGGGAGGGGGCTTGCTCCCACATTGGTTTTCATTTCACTCCAGCCTTCGGTCAACTACCAAGCAACCTAATTATTCCATTTGACATTCGCTGCCTAAGCAGTAATATCTCGTCACACATTCACTGCCTAGGCAGTAATAAGGTGACTTTCG
IH404_21030	SIGNA_9	2-methylaconitate cis-trans isomerase	243	AAGCGCCGAGTACATCGGCGTTGAGCAGCGCAAGTTCGTGC CAATCGAACGTCGCTGAATGGGATGGGCTGTGTTCGCTGGCTAATGTGCTTTTTTGTGGGAGCTGGCTTGCCTGCGATGGCATCACCTTGGTGTACCTGT CACACCGCAGTGATGCAATCGCAGGCAAGCCAGCTCCCACAGGAAACAAAGCCAGTGTCGACAGTTCACCTTTCGAACTTACCGTGACCGAGTCCTGACG
IH404_26360	pLow	BCCT Family transporter	166	AAAAACCCTTGAAACAGGCCACTTCAGCGCCTGATCACCGCTTCGGCGGGCTCAAGAATTTTCGGGGTGTCTTTATAACACCCGTCCGTCGACTGCCGAAAAATCGATGTCCCGGGATAACCGTTGCCTTGTGTTTCTCTCTCGCACTGCCTGGAGCATCTGCGCC
DNA sequences of second generation synthetic promoters cloned as transcriptional luxCDABE fusions.			Full-length
IH404_01620	marR	MarR Transcriptional regulator, FusC, RND efflux operon	200	GTAAATGCATCTGTGGCTGGCCCATCGCAATCGGGAGCAAGCCCCTCCCACATTCGCCCGGCGGTGTGGCCGCTGAATCGCTCCATCCATCGAGAAATTGTTTCAAAACTTGACGAAGACTCGCCCCTCCACCATATTAATAGTTAGCAAACTAACTGTATGCGAACTATCCAGTGTCCCAATCCCTCGAACAACTTCAG
IH404_03680	3680	FIG00963947: hypothetical protein	357	TGCACAGGGCTCCTGAATACGACTGGCTGGGCAACAGCCTTTGACACAGCTTATAGAACTACGACTGGCAAAGTGCCGGAGGGTTTAACCCAACGGCGGATTTAGCCGAAAAAAACGATTTTCCTGATCAAGCAGACAGATTTCATCATCGACAGCGCACCATTGTTACCCCGGTTCGTGTCGAAAATACCCACCCCGGTGCAAAACCGCGTGCTTGAGAGGCTCGATCTAGAGCCTTTGCAGGGAACAATCAATTCTGTTGATTATTACCATTGTGTTTATGAACTTTTATATCGACTTATCAAGAGTAGCATTAGCCCTGTACCCACTTTATCGCCCTCCCAAGGAGCAACCATC
IH404_19875	atuA	atuA promoter WITH LINKERS-REMOVE	223	GGGAGACCAGAAACAAAAAAAGGGGAGCGGTTTCCCGCTCCCCTTCAATAATTGGTTAATAGCGTGCACCGCTGCTCTCCTTCACTTGTGCTGACATCTTGGGCGGCAATTTAGGCCGTGGCCGCCACCCAAGCAAGCGCTTGGGTAAAACTTGTGCGCACAGTTTACAAACCAAGCGCTTGCTTGGTAGTCTCGACACCAGCCCCTGGAGGACGGATTTCTC
IH404_19870	atuR	atuR promoter WITH LINKERS - REMOVE	223	GGGAGACCAGAAACAAAAAAAGGGGAGCGGTTTCCCGCTCCCCTTCAATAATTGGTTAATAGCGTGCACCGAGAAATCCGTCCTCCAGGGGCTGGTGTCGAGACTACCAAGCAAGCGCTTGGTTTGTAAACTGTGCGCACAAGTTTTACCCAAGCGCTTGCTTGGGTGGCGGCCACGGCCTAAATTGCCGCCCAAGATGTCAGCACAAGTGAAGGAGAGCAGC
DNA sequences of third generation synthetic promoters cloned as transcriptional luxCDABE fusions.
atuA biosensor	atuA-L	pLow-atuR, patuA2-lux	1074	GGGAGACCAGAAACAAAAAAAGGGGAGCGGTTTCCCGCTCCCCTTCAATAATTGGTTAATAGCGTGCACCTCAATCCGCCTTTAACACCATCAGCAGGGCCTCTTCGGCCAATTCTTCAAGGGTCAGGCTGCCCTGGGTACGGAACCAGGTAGTGGTCCAGGACAACGCGCCCGTCAGGAAACGCCGAGTAATAAACACGTCACCGCGGATATACCCGGCGGTCTTGGCCTCACCCAATACCTGCAACCAGATATCTTCATAAACGTCGCGCAAGGCCAGCACCTGGGCCTGGCCCTCGGCCGACAGCGAACGCCATTCGTAGACCAGCACCGCCATGGCCTCGCCGCTGCCGCCCATGATCGACTGCAACTCGCAGCGAATCAGCGCCAGCACACGCT…
atuR biosensor	atuR-L	pLow-atuR, patuR2-lux	1074	GGGAGACCAGAAACAAAAAAAGGGGAGCGGTTTCCCGCTCCCCTTCAATAATTGGTTAATAGCGTGCACCTCAATCCGCCTTTAACACCATCAGCAGGGCCTCTTCGGCCAATTCTTCAAGGGTCAGGCTGCCCTGGGTACGGAACCAGGTAGTGGTCCAGGACAACGCGCCCGTCAGGAAACGCCGAGTAATAAACACGTCACCGCGGATATACCCGGCGGTCTTGGCCTCACCCAATACCTGCAACCAGATATCTTCATAAACGTCGCGCAAGGCCAGCACCTGGGCCTGGCCCTCGGCCGACAGCGAACGCCATTCGTAGACCAGCACCGCCATGGCCTCGCCGCTGCCGCCCATGATCGACTGCAACTCGCAGCGAATCAGCGCCAGCACACGCT…
marR biosensor	marR-L	pLow-marR, pmarR2-lux	917	GGGAGACCAGAAACAAAAAAAGGGGAGCGGTTTCCCGCTCCCCTTCAATAATTGGTTAATAGCGTGCACCTCAAGGCGCCACAGCCTCGGCCGCTTCGAAGGCGCGCAGCACGCGCAGTGCGGCTTCCAGGTCGGTGGGCGCGATATCCACAAGGACTTCCTTGCGCAGGCGAACCAGTTGGGCTTCTACCGCCTGCACCAGTTCACGGCCGCGCTCGGTGAGGCTCAGGGCCTTGGCGCGACGGTCGTGGATGTCTTCGGTGCGGCATACGTAGCCGTCGCCGCACAGCCGATCGAGCAGGCGCACCAGTGACGGGCTCTCCATGCCGGAGGCCTGGGCTACTTTGACCTGGTGCACACCGTCACCCAGGCGGCCGATCATCAACAACGGCACGGCGC…
Terminator	L3S2P21	Terminator preventing read through after NA-inducibel promoter	61 bp	CTCGGTACCAAATTCCAGAAAAGAGGCCTCCCGAAAGGGGGGCCTTTTTTCGTTTTGGTCC
	L3S3P00	Terminator preventing read through of promoter controlling represseor gene.	55 bp	CCAATTATTGAAGGGGAGCGGGAAACCGCTCCCCTTTTTTTGTTTCTGGTCTCCC
5' linker	1st generation	40 bp upstream of vector BamHI site	40 bp	AATAGGCGTATCACGAGGCCCTTTCGTCTTCACCTCGAGG
3' linker	1st generation	40 bp immediately after BamHI site	40 bp	TCTAGTTGCGGCCGCAAAATGGATGGCAAATATGACTAAA
5' linker	2nd generation	30 bp upstream of vector BamHI site	30 bp	TCACGAGGCCCTTTCGTCTTCACCTCGAGG
3' linker	2nd generation	30 bp after a 31 bp deletion of vector RBS, starts on luxC start codon ATG	30 bp	ATGACTAAAAAAATTTCATTCATTATTAAC
